# Convergent gain and loss of genomic islands drive lifestyle changes in plant-associated *Pseudomonas*

**DOI:** 10.1101/345488

**Authors:** Ryan A. Melnyk, Sarzana S. Hossain, Cara H. Haney

## Abstract

Host-associated bacteria can have both beneficial and detrimental effects on host health. While some of the molecular mechanisms that determine these outcomes are known, little is known about the evolutionary histories of pathogenic or mutualistic lifestyles. Using the model plant *Arabidopsis,* we found that closely related strains within the Pseudomonas fluorescens species complex promote plant growth and occasionally cause disease. To elucidate the genetic basis of the transition between commensalism and pathogenesis, we developed a computational pipeline and identified genomic islands that correlate with outcomes for plant health. One island containing genes for lipopeptide biosynthesis and quorum sensing is required for pathogenesis. Conservation of the quorum sensing machinery in this island allows pathogenic strains to eavesdrop on quorum signals in the environment and coordinate pathogenic behavior. We found that genomic loci associated with both pathogenic and commensal lifestyles were convergently gained and lost in multiple lineages through homologous recombination, possibly constituting an early step in the differentiation of pathogenic and commensal lifestyles. Collectively this work provides novel insights into the evolution of commensal and pathogenic lifestyles within a single clade of host-associated bacteria.
