## Supplemental Table 1 for "Convergent gain and loss of genomic islands drive lifestyle changes in plant-associated *Pseudomonas*"

### Sheet: Experimental Strains
Reference Name	Full name and strain	Isolation	Reference
CFBP 5447 (Pmed)	Pseudomonas mediterranea CFBP5447	Tomato pith necrosis infection	PMID: 12361283
CH229	Pseudomonas sp.	Arabidopsis rhizosphere	PMID: 27019743
CH267	Pseudomonas sp.	Arabidopsis rhizosphere	PMID: 27019743
DC3000	Pseudomonas syringae pv. tomato DC3000	Diseased tomato leaves	PMID: 1824334
DF41	Pseudomonas brassicacearum	Canola root tips	DOI: 10.1016/j.femsec.2004.04.014
DSM7228 (Pcor)	Pseudomonas corrugata DSM 7228	Tomato pith necrosis infection	PMID: 9336901
ES4326	Pseudomonas syringae ES4326	Diseased radish	PMID: 1824335
GW456	Pseudomonas sp. GW456-L13	anaerobic growth on LB agar	DOI: 10.1101/072470
IRRI 6609	Pseudomonas fuscovaginae-like	Rice sheath brown rot infection	DOI: 10.1371/journal.pone.0139256
IRRI 7007	Pseudomonas fuscovaginae-like	Rice sheath brown rot infection	DOI: 10.1371/journal.pone.0139256
N1B4	Pseudomonas sp. FW300-N1B4	anaerobic denitrification enrichment	DOI: 10.1101/072470
N2C3	Pseudomonas sp. FW300-N2C3	anaerobic denitrification enrichment	DOI: 10.1101/072470
N2E2	Pseudomonas sp. FW300-N2E2	anaerobic denitrification enrichment	PMID: 25979890
N2E3	Pseudomonas sp. FW300-N2E3	anaerobic denitrification enrichment	DOI: 10.1101/072470
NFM421	Pseudomonas brassicacearum	Arabidopsis rhizosphere	PMID: 10826782
PA23	Pseudomonas chlororaphis	Soybean root tips	DOI: 10.1016/j.femsec.2004.04.014
Pf-5	Pseudomonas protegens	Cotton rhizosphere	DOI: 10.1094/Phyto-69-480.
Pf0-1	Pseudomonas fluorescens Pf0-1	agricultural soil	PMID: 3144244
RCH2	Pseudomonas stutzeri RCH2	anaerobic denitrification enrichment	PMID: 28194258
SE-1	Pseudomonas fuscovaginae-like SE-1	Rice sheath brown rot infection	DOI: 10.1371/journal.pone.0139256
UW-4	Pseudomonas sp. UW4	Common reed rhizosphere	PMID: 9851025
WCS358	Pseudomonas putida WCS358	potato rhizosphere	DOI: 10.1111/j.1439-0434.1983.tb00580.x
WCS365	Pseudomonas sp. WCS365	potato rhizosphere	DOI: 10.1111/j.1439-0434.1983.tb00579.x
WCS374	Pseudomonas sp. WCS374	potato rhizosphere	DOI: 10.1111/j.1439-0434.1983.tb00580.x
WCS417	Pseudomonas simiae WCS417	wheat rhizosphere	PMID: 8776893
WM3064	Escherichia coli WM3064	n/a	PMID: 12189420
∆luxI	Pseudomonas sp. FW300-N2C3	n/a	this study
∆luxR	Pseudomonas sp. FW300-N2C3	n/a	this study
∆SYP	Pseudomonas sp. FW300-N2C3	n/a	this study
∆SYP∆SYR	Pseudomonas sp. FW300-N2C3	n/a	this study
∆SYR	Pseudomonas sp. FW300-N2C3	n/a	this study

### Sheet: bcm clade isolation metadata
GenBank accession	strain_id	Isolation source
GCA_001023535.1	pseudomonas_chlororaphis_gca_001023535	soil
GCA_000263695.2	pseudomonas_fluorescens_q8r1_96	wheat roots
GCA_001708425.1	pseudomonas_corrugata	oilseed rape rhizosphere
GCA_000281895.1	pseudomonas_fluorescens_q2_87	wheat roots
GCA_000194805.1	pseudomonas_brassicacearum_subsp_brassicacearum_nfm421	Arabidopsis rhizosphere
GCA_000585995.1	pseudomonas_brassicacearum	Canola rhizosphere
GCA_000237065.1	pseudomonas_fluorescens_f113	sugar-beet rhizosphere
GCA_000416195.1	pseudomonas_sp_cfii68	soil
GCA_001307275.1	pseudomonas_sp_pseudo5_n2c3	groundwater
GCA_001623525.1	pseudomonas_sp_pseudo6_fw300_n2e2	groundwater
GCA_001425105.1	pseudomonas_sp_root401	Arabidopsis rhizosphere
GCA_000802155.2	pseudomonas_frederiksbergensis	soil
GCA_000774145.1	pseudomonas_mediterranea_cfbp_5447	Tomato pith necrosis infection
GCA_000968575.1	pseudomonas_kilonensis	soil
GCA_000836415.1	pseudomonas_fluorescens_gca_000836415	soil
GCA_000801235.1	pseudomonas_sp_shc52	sugar-beet rhizosphere
GCA_000952735.1	pseudomonas_fluorescens_gca_000952735	Wheat rhizosphere
GCA_000876175.1	pseudomonas_fluorescens_gca_000876175	Brassica napus rhizosphere
GCA_001637285.1	pseudomonas_thivervalensis	Brassica napus rhizosphere
GCA_002796855.1	pseudomonas_sp_wcs365	potato rhizosphere
GCA_000285615.1	pseudomonas_fluorescens_wood1r	corn rhizosphere
GCA_000346775.1	pseudomonas_fluorescens_pf29arp	Wheat rhizosphere
GCA_000498415.1	pseudomonas_fluorescens_s12	french vineyard
GCA_000510785.1	pseudomonas_brassicacearum_51mfcvi2_1	rhizosphere - host unspecified
GCA_000514275.1	pseudomonas_sp__uril14hwk12_gca_000514275	rhizosphere - host unspecified
GCA_000522485.1	pseudomonas_corrugata_cfbp_5454	Tomato pith necrosis infection
GCA_000785375.1	pseudomonas_brassicacearum_pp1_210f	potato rhizosphere
GCA_000800585.1	pseudomonas_brassicacearum_gca_000800585	potato rhizosphere
GCA_001017815.1	pseudomonas_brassicacearum_gca_001017815	river wastewater
GCA_001269635.1	pseudomonas_brassicacearum_gca_001269635	tomato rhizosphere
GCA_001269655.1	pseudomonas_thivervalensis_gca_001269655	Brassica napus rhizosphere
GCA_001269685.1	pseudomonas_thivervalensis_gca_001269685	Wheat rhizosphere
GCA_001269725.1	pseudomonas_kilonensis_gca_001269725	tomato rhizosphere
GCA_001269745.1	pseudomonas_sp__p97_38	cucumber rhizosphere
GCA_001269755.1	pseudomonas_sp__q12_87	Wheat rhizosphere
GCA_001269775.1	pseudomonas_sp__pf153	tobacco rhizosphere
GCA_001269885.1	pseudomonas_kilonensis_gca_001269885	agricultural soil
GCA_001269905.1	pseudomonas_corrugata_gca_001269905	infected tomato stem
GCA_001411965.1	pseudomonas_corrugata_gca_001411965	infected tomato
GCA_001411985.1	pseudomonas_mediterranea	infected pepper
GCA_001412005.1	pseudomonas_mediterranea_gca_001412005	infected tomato
GCA_001412045.1	pseudomonas_mediterranea_gca_001412045	infected tomato
GCA_001412065.1	pseudomonas_corrugata_gca_001412065	infected tomato
GCA_001412185.1	pseudomonas_mediterranea_gca_001412185	infected tomato
GCA_001412195.1	pseudomonas_corrugata_gca_001412195	infected tomato
GCA_001449085.1	pseudomonas_brassicacearum_gca_001449085	strawberry rhizosphere
GCA_001468775.2	pseudomonas_fluorescens_gca_001468775	rice rhizosphere
GCA_001746815.1	pseudomonas_brassicacearum_gca_001746815	potato rhizosphere
GCA_002001065.1	pseudomonas_sp__a25	soil
GCA_002027095.1	pseudomonas_sp__ep_r1	echinacea pupurea rhizosphere
GCA_900100025.1	pseudomonas_sp__nfacc56_3	switchgrass rhizosphere
GCA_900100135.1	pseudomonas_sp__nfacc05_1	switchgrass rhizosphere
GCA_900101215.1	pseudomonas_sp__nfacc32_1	switchgrass rhizosphere
GCA_900101575.1	pseudomonas_sp__nfacc37_1	switchgrass rhizosphere
GCA_900102295.1	pseudomonas_thivervalensis_gca_900102295	Brassica napus rhizosphere
GCA_900102655.1	pseudomonas_sp__nfacc44_2	switchgrass rhizosphere
GCA_900103245.1	pseudomonas_brassicacearum_gca_900103245	Brassica napus rhizosphere
GCA_900103555.1	pseudomonas_sp__nfacc15_1	switchgrass rhizosphere
GCA_900103575.1	pseudomonas_sp__nfacc51	switchgrass rhizosphere
GCA_900104075.1	pseudomonas_sp__nfacc17_2	switchgrass rhizosphere
GCA_900104425.1	pseudomonas_sp__nfacc13_1	switchgrass rhizosphere
GCA_900105635.1	pseudomonas_kilonensis_gca_900105635	agricultural soil
GCA_900106005.1	pseudomonas_mediterranea_gca_900106005	infected tomato
GCA_900106085.1	pseudomonas_corrugata_gca_900106085	infected tomato
GCA_900106735.1	pseudomonas_sp__nfacc08_1	switchgrass rhizosphere
GCA_900106885.1	pseudomonas_sp__nfacc14	switchgrass rhizosphere
GCA_900109015.1	pseudomonas_sp__nfacc07_1	switchgrass rhizosphere
GCA_900109275.1	pseudomonas_sp__nfacc23_1	switchgrass rhizosphere
GCA_900110355.1	pseudomonas_sp__nfacc39_1	switchgrass rhizosphere
GCA_900111955.1	pseudomonas_sp__nfix10	switchgrass rhizosphere
GCA_900112875.1	pseudomonas_sp__nfacc06_1	switchgrass rhizosphere
GCA_900113505.1	pseudomonas_sp__nfacc45	switchgrass rhizosphere
GCA_900113555.1	pseudomonas_sp__nfacc54	switchgrass rhizosphere
GCA_900114295.1	pseudomonas_sp__nfacc52	switchgrass rhizosphere
GCA_900114515.1	pseudomonas_sp__nfacc46_3	switchgrass rhizosphere
GCA_900115235.1	pseudomonas_sp__nfacc24_1	switchgrass rhizosphere
GCA_900116305.1	pseudomonas_sp__nfacc48_1	switchgrass rhizosphere
GCA_900119205.1	pseudomonas_sp__nfacc16_2	switchgrass rhizosphere
GCA_900119215.1	pseudomonas_sp__nfacc09_4	switchgrass rhizosphere
GCA_900119265.1	pseudomonas_sp__nfacc04_2	switchgrass rhizosphere
GCA_900119425.1	pseudomonas_sp__nfacc47_1	switchgrass rhizosphere
GCA_900119645.1	pseudomonas_sp__nfacc43	switchgrass rhizosphere
GCA_900119655.1	pseudomonas_sp__nfacc49_2	switchgrass rhizosphere
GCA_900156295.1	pseudomonas_sp__a214	"bean-deleterious"
GCA_900156465.1	pseudomonas_sp__7sr1	"sugar-beet deleterious"
