## Supplemental Table 2 for "Convergent gain and loss of genomic islands drive lifestyle changes in plant-associated *Pseudomonas*"

### Sheet: Sheet1
Primer	Sequence	Restriction Site	Deletion Strain
Ps5_SYPa	GNNGAATTCTATCGCGATCTGTTCTCCGC	EcoRI	∆SYP
Ps5_SYPb	CCCATCGACTGCATTTATATACTGTGCTGTCGTCAGAGGGTAG		∆SYP
Ps5_SYPc	TATATAAATGCAGTCGATGGGGCCCCTCACGTACACAACCTG		∆SYP
Ps5_SYPd	GNNGAATTCTAGTAGCGCCTTTCCGACTC	EcoRI	∆SYP
Ps5_SYRa	GNNGGATCCCCGACATCCTCCTTCATCGG	BamHI	∆SYR
Ps5_SYRb	CCCATCGACTGCATTTATATAGGAGTCTTGGGTAGGCAACA		∆SYR
Ps5_SYRc	TATATAAATGCAGTCGATGGGGCCGAATCCATGAACGCACTGG		∆SYR
Ps5_SYRd	GNNGGATCCGCAGAATTGCTCGACGGGAT	BamHI	∆SYR
Ps5_5682a	GNNGGATCCTGCTCTTTGACCGAGAACCA	BamHI	∆luxI
Ps5_5682b	GNNGGTACCGGTGGATACGCCGGAAAATC	KpnI	∆luxI
Ps5_5682c	GNNGGTACCCCGGCAAAGATACCCATGCAC	KpnI	∆luxI
Ps5_5682d	GNNCTGCAGTCAGTGAGCGAGCAATCGTT	PstI	∆luxI
Ps5_5680a	GNNGGATCCCCACAGACCCTGGAAGTTCG	BamHI	∆luxR
Ps5_5680b	CCCATCGACTGCATTTATATACTTGAGCATAGTAGTCGCGCTC		∆luxR
Ps5_5680c	TATATAAATGCAGTCGATGGGTGCACCAATGTCAAGCAAGC		∆luxR
Ps5_5680d	GNNGGATCCTGTGGCACATTGATGGTGGT	BamHI	∆luxR
