## Supplemental Table 3 for "Convergent gain and loss of genomic islands drive lifestyle changes in plant-associated *Pseudomonas*"

### Sheet: island_unique_genes
	group_16803	group_22008	group_15086	group_06700	group_10985	group_09490	group_10988	group_11363	group_10604	group_10989	group_10280	group_09699	group_10605	group_11909	group_13155	total
	HTH-type transcriptional regulator (luxR)	Acyl-homoserine-lactone synthase (luxI)	transcription factor	hypothetical protein	ACR/RND family transmembrane transporter	hemolysin secretion protein D	membrane protein	multidrug transporter	cyclic peptide transporter	diaminobutyrate aminotransferase apoenzyme	syrP protein	chemotaxis protein CheX	alpha/beta hydrolase	aspartyl beta-hydroxylase	aminotransferase class III
pseudomonas_brassicacearum	1	1	1	1	1	1	1	1	1	1	1	1	1	1	1	15
pseudomonas_batumici	1	1	1	1	1	1	1	1	1	1	1	1	1	1	1	15
pseudomonas_fuscovaginae_se_1	1	1	1	1	1	1	1	1	1	1	1	1	1	1	1	15
pseudomonas_fuscovaginae	1	1	1	1	1	1	1	1	1	1	1	1	1	1	1	15
pseudomonas_sp_root401	1	1	1	1	1	1	1	1	1	1	1	1	1	1	1	15
pseudomonas_fluorescens_gca_001307275	1	1	1	1	1	1	1	1	1	1	1	1	1	1	1	15
pseudomonas_sp__nfacc24_1	1	1	1	1	1	1	1	1	1	1	1	1	1	1	1	15
pseudomonas_sp__nfacc37_1	1	1	1	1	1	1	1	1	1	1	1	1	1	1	1	15
pseudomonas_sp__nfacc04_2	1	1	1	1	1	1	1	1	1	1	1	1	1	1	1	15
pseudomonas_sp__nfacc15_1	1	1	1	1	1	1	1	1	1	1	1	1	1	1	1	15
pseudomonas_sp__nfacc13_1	1	1	1	1	1	1	1	1	1	1	1	1	1	1	1	15
pseudomonas_sp__nfacc14	1	1	1	1	1	1	1	1	1	1	1	1	1	1	1	15
pseudomonas_fluorescens_gca_001468775	1	1	1	1	1	1	1	1	1	1	1	1	1	1	1	15
pseudomonas_sp__pf153	1	1	1	1	1	1	1	1	1	1	1	1	1	1	1	15
pseudomonas_sp__nfacc47_1	1	1	1	1	1	1	1	1	1	1	1	1	1	1	1	15
pseudomonas_sp__nfacc43	1	1	1	1	1	1	1	1	1	1	1	1	1	1	1	15
pseudomonas_sp__nfacc09_4	1	1	1	1	1	1	1	1	1	1	1	1	1	1	1	15
pseudomonas_sp__nfacc49_2	1	1	1	1	1	1	1	1	1	1	1	1	1	1	1	15
pseudomonas_sp__7sr1	1	1	1	1	1	1	1	1	1	1	1	1	1	1	1	15
pseudomonas_sp__nfacc32_1	1	1	1	1	1	1	1	1	1	1	1	1	1	1	1	15
pseudomonas_mediterranea	1	1	1	1	1	1	1	1	1	1	1	1	1	1	1	15
pseudomonas_mediterranea_gca_001412185	1	1	1	1	1	1	1	1	1	1	1	1	1	1	1	15
pseudomonas_mediterranea_gca_001412045	1	1	1	1	1	1	1	1	1	1	1	1	1	1	1	15
pseudomonas_mediterranea_gca_900106005	1	1	1	1	1	1	1	1	1	1	1	1	1	1	1	15
pseudomonas_mediterranea_gca_001412005	1	1	1	1	1	1	1	1	1	1	1	1	1	1	1	15
pseudomonas_corrugata	1	1	1	1	1	1	1	1	1	1	1	1	1	1	1	15
pseudomonas_corrugata_gca_900106085	1	1	1	1	1	1	1	1	1	1	1	1	1	1	1	15
pseudomonas_corrugata_gca_001411965	1	1	1	1	1	1	1	1	1	1	1	1	1	1	1	15
pseudomonas_corrugata_gca_001269905	1	1	1	1	1	1	1	1	1	1	1	1	1	1	1	15
pseudomonas_corrugata_cfbp_5454	1	1	1	1	1	1	1	1	1	1	1	1	1	1	1	15
pseudomonas_corrugata_gca_001412065	1	1	1	1	1	1	1	1	1	1	1	1	1	1	1	15
pseudomonas_mediterranea_cfbp_5447	1	1	1	1	0	1	1	1	1	1	1	1	1	1	1	14
pseudomonas_sp_in5	1	1	1	1	1	1	1	1	1	1	1	1	1	0	1	14
pseudomonas_sp_655	1	1	1	1	1	1	1	1	1	1	1	1	1	0	1	14
pseudomonas_fuscovaginae_gca_001293475	1	1	1	1	1	0	0	1	1	1	1	1	1	1	1	13
pseudomonas_corrugata_gca_001412195	1	1	0	1	1	1	0	1	1	1	1	1	1	1	1	13
pseudomonas_sp_shc52	1	0	1	1	1	1	1	1	1	1	1	1	1	1	1	14
pseudomonas_syringae_kctc_12500	0	0	1	1	1	1	1	1	1	1	1	1	1	1	1	13
pseudomonas_syringae_cc1557	0	0	1	1	1	1	1	1	1	1	1	1	1	1	1	13
pseudomonas_syringae_cc1466	0	0	1	1	1	1	1	1	1	1	1	1	1	1	1	13
pseudomonas_syringae_dsm_10604	0	0	1	1	1	1	1	1	1	1	1	1	1	1	1	13
pseudomonas_syringae_gca_900113625	0	0	1	1	1	1	1	1	1	1	1	1	1	0	1	12
pseudomonas_syringae_pv__lapsa	0	0	1	1	1	1	1	1	1	1	1	1	1	0	1	12
pseudomonas_syringae_cc1543	0	0	1	1	1	1	1	1	1	1	1	1	1	0	1	12
pseudomonas_syringae_icmp_11168	0	0	1	1	1	1	1	1	1	1	1	1	1	0	1	12
pseudomonas_syringae_pv__syringae	0	0	1	1	1	1	1	1	1	1	1	1	1	0	1	12
pseudomonas_syringae_gca_900113535	0	0	1	1	1	1	1	1	1	1	1	1	1	0	1	12
pseudomonas_syringae_pv_syringae_gca_001401075	0	0	1	1	1	1	1	1	1	1	1	1	1	0	1	12
pseudomonas_syringae_pv_aceris_str_m302273	0	0	1	1	1	1	1	1	1	1	1	1	1	0	1	12
pseudomonas_syringae_pv_aceris	0	0	1	1	1	1	1	1	1	1	1	1	1	0	1	12
pseudomonas_syringae_usa011	0	0	1	1	1	1	1	1	1	1	1	1	1	0	1	12
pseudomonas_syringae_pv_syringae_sm	0	0	0	1	1	1	1	1	1	1	1	1	1	1	0	11
pseudomonas_cichorii_jbc1	1	0	0	1	1	1	1	0	1	1	1	1	1	1	0	11
pseudomonas_fuscovaginae_gca_900108595	0	0	1	1	1	1	1	0	1	1	1	1	1	0	1	11
pseudomonas_fuscovaginae_upb0736	0	0	1	1	1	1	1	0	1	1	1	1	1	0	1	11
pseudomonas_asplenii	0	0	1	1	1	1	1	0	1	1	1	1	1	0	1	11
pseudomonas_fuscovaginae_cb98818	0	0	1	1	1	1	1	0	1	1	1	1	1	0	1	11
pseudomonas_syringae_cc1458	0	0	0	1	1	1	1	1	1	1	1	1	1	1	0	11
pseudomonas_syringae_pv__syringae_gca_001675415	0	0	0	1	1	1	1	1	1	1	1	1	1	1	0	11
pseudomonas_cichorii	1	0	0	1	1	1	1	0	1	1	1	1	1	1	0	11
pseudomonas_syringae_pv_syringae_hs191	0	0	0	1	1	1	1	1	1	1	1	1	1	0	0	10
pseudomonas_syringae_pv_syringae_b64	0	0	0	1	1	1	1	1	1	1	1	1	1	0	0	10
pseudomonas_syringae_pv_syringae_b728a	0	0	0	1	1	1	1	1	1	1	1	1	1	0	0	10
pseudomonas_syringae_pv_syringae_b301d	0	0	0	1	1	1	1	1	1	1	1	1	1	0	0	10
pseudomonas_graminis_gca_002093745	0	0	0	1	1	1	1	0	1	1	1	1	1	1	0	10
pseudomonas_syringae_gca_002157375	0	0	0	1	1	1	1	0	1	1	1	1	1	1	0	10
pseudomonas_syringae_pv__syringae_642	0	0	0	1	1	1	1	1	1	1	1	1	1	0	0	10
pseudomonas_congelans	0	0	0	1	1	1	1	1	1	1	1	1	1	0	0	10
pseudomonas_congelans_gca_900103225	0	0	0	1	1	1	1	1	1	1	1	1	1	0	0	10
pseudomonas_syringae_pv__syringae_gca_001675375	0	0	0	1	1	1	1	1	1	1	1	1	1	0	0	10
pseudomonas_syringae_pv_lapsa	0	0	0	1	1	1	1	1	1	1	1	1	0	0	1	10
pseudomonas_syringae_cc457	0	0	0	1	1	1	1	1	1	1	1	1	1	0	0	10
pseudomonas_syringae_pv_aptata_str_dsm_50252	0	0	0	1	1	1	1	1	1	1	1	1	1	0	0	10
pseudomonas_syringae_pv_aptata	0	0	0	1	1	1	1	1	1	1	1	1	1	0	0	10
pseudomonas_syringae_gca_900115275	0	0	0	1	1	1	1	1	1	1	1	1	1	0	0	10
pseudomonas_syringae_gca_900115405	0	0	0	1	1	1	1	1	1	1	1	1	1	0	0	10
pseudomonas_syringae_gca_000800685	0	0	0	1	1	1	1	1	1	1	1	1	1	0	0	10
pseudomonas_syringae_pv_syringae	0	0	0	1	1	1	1	1	1	1	1	1	1	0	0	10
pseudomonas_syringae_cc440	0	0	0	1	1	1	1	1	1	1	1	1	1	0	0	10
pseudomonas_syringae_brip34876	0	0	0	1	1	1	1	1	1	1	1	1	1	0	0	10
pseudomonas_syringae_brip34881	0	0	0	1	1	1	1	1	1	1	1	1	1	0	0	10
pseudomonas_syringae_pv__syringae_gca_001623415	0	0	0	1	1	1	1	1	1	1	1	1	1	0	0	10
pseudomonas_syringae_pv_atrofaciens	0	0	0	1	1	1	1	1	1	1	1	1	1	0	0	10
pseudomonas_syringae_pv__syringae_crafru11	0	0	0	1	1	1	1	1	1	1	1	1	1	0	0	10
pseudomonas_syringae_pv__syringae_crafru12	0	0	0	1	1	1	1	1	1	1	1	1	1	0	0	10
pseudomonas_syringae_pv__atrofaciens_str__dsm_50255	0	0	0	1	1	1	1	1	1	1	1	1	1	0	0	10
pseudomonas_sp__bs3767	0	0	0	1	1	1	1	1	1	1	1	1	1	0	0	10
pseudomonas_sp__bs3759	0	0	0	1	1	1	1	1	1	1	1	1	1	0	0	10
pseudomonas_syringae_gca_900103765	0	0	0	1	1	1	1	1	1	1	1	1	1	0	0	10
pseudomonas_syringae_umaf0158	0	0	0	1	1	1	1	1	1	1	1	1	1	0	0	10
pseudomonas_syringae_brip39023	0	0	0	1	1	1	1	1	1	1	1	1	1	0	0	10
pseudomonas_syringae_pv_syringae_gca_001293665	0	0	0	1	1	1	1	1	1	1	1	1	1	0	0	10
pseudomonas_sp__nfacc10_1	0	0	0	1	1	1	1	1	1	1	1	1	1	0	0	10
pseudomonas_syringae_gca_900105295	0	0	0	1	1	1	1	1	1	1	1	1	1	0	0	10
pseudomonas_sp_icmp_10191	0	0	0	1	1	1	1	1	1	1	1	1	1	0	0	10
pseudomonas_syringae_pv_aceris_gca_001400655	0	0	1	1	1	1	0	1	1	1	1	1	0	0	1	10
pseudomonas_syringae_pv_syringae_str_b301d_r	0	0	0	1	1	1	1	1	1	1	1	1	1	0	0	10
pseudomonas_syringae_pv__syringae_gca_001535855	0	0	0	1	1	1	1	1	1	1	1	1	1	0	0	10
pseudomonas_syringae_pv_syringae_gca_001535725	0	0	0	1	1	1	1	1	1	1	1	1	1	0	0	10
pseudomonas_syringae_cc94	0	0	0	1	1	1	1	1	1	1	1	1	1	0	0	10
pseudomonas_syringae_pv__syringae_gca_001535945	0	0	0	1	1	1	1	1	1	1	1	1	1	0	0	10
pseudomonas_syringae_pv_syringae_gca_001293705	0	0	0	1	1	1	1	1	1	1	1	1	1	0	0	10
pseudomonas_syringae_pv__syringae_gca_001535875	0	0	0	1	1	1	1	1	1	1	1	1	1	0	0	10
pseudomonas_syringae_pv__syringae_1212	0	0	0	1	1	1	1	1	1	1	1	1	1	0	0	10
pseudomonas_syringae_pv_solidagae	0	0	0	1	1	1	1	1	1	1	1	1	1	0	0	10
pseudomonas_syringae_pv_syringae_pd2774	0	0	0	1	1	1	1	1	1	1	1	1	1	0	0	10
pseudomonas_syringae_ub303	0	0	0	1	1	1	1	1	1	1	1	1	1	0	0	10
pseudomonas_syringae_icmp_19499	0	0	0	1	1	1	1	1	1	1	1	1	1	0	0	10
pseudomonas_sp_icmp_3272	0	0	0	1	1	1	1	1	1	1	1	1	1	0	0	10
pseudomonas_syringae_icmp_19498	0	0	0	1	1	1	1	1	1	1	1	1	1	0	0	10
pseudomonas_syringae_cit_7	0	0	0	1	1	1	1	1	1	1	1	1	1	0	0	10
pseudomonas_syringae_pv_japonica_str_m301072	0	0	0	1	1	1	0	1	1	1	1	1	1	0	0	9
pseudomonas_syringae_icmp_13102	0	0	0	1	1	0	1	1	1	1	1	1	1	0	0	9
pseudomonas_fuscovaginae_dar_77795	0	0	1	1	0	1	1	0	0	1	1	1	0	0	0	7
pseudomonas_syringae_pv__atrofaciens_lmg_5095	0	0	0	1	0	0	1	0	1	1	1	1	1	0	0	7
pseudomonas_fuscovaginae_icmp_5940	0	0	1	1	0	0	0	0	1	1	0	1	0	0	1	6
pseudomonas_syringae_pv_syringae_ff5	0	0	0	1	0	1	0	1	0	0	1	1	1	0	0	6
pseudomonas_sp__biomig1bd	0	0	0	0	1	1	0	0	1	1	0	1	0	0	0	5
pseudomonas_sp__biomig1n	0	0	0	0	1	1	0	0	1	1	0	1	0	0	0	5
pseudomonas_sp__biomig1bdma	0	0	0	0	1	1	0	0	1	1	0	1	0	0	0	5
pseudomonas_sp__biomig1bac	0	0	0	0	1	1	0	0	1	1	0	1	0	0	0	5
pseudomonas_syringae_pv__pisi_str__pp1	0	0	0	1	1	1	1	0	0	1	0	0	0	0	0	5
pseudomonas_cuatrocienegasensis	0	0	0	0	1	1	1	0	0	0	0	1	0	1	0	5
pseudomonas_sp_21c1	0	0	0	0	1	1	1	0	0	0	0	1	0	1	0	5
pseudomonas_marginalis_icmp_9505	0	0	0	0	1	1	0	0	1	1	0	0	0	0	0	4
pseudomonas_viridiflava_gca_001401215	0	0	0	0	1	1	1	0	0	0	0	0	0	1	0	4
pseudomonas_viridiflava_gca_001642795	0	0	0	0	1	1	1	0	0	0	0	0	0	1	0	4
pseudomonas_viridiflava_uasws0038	0	0	0	0	1	1	1	0	0	0	0	0	0	1	0	4
pseudomonas_viridiflava_cc1582	0	0	0	0	1	1	1	0	0	0	0	0	0	1	0	4
pseudomonas_viridiflava_ta043	0	0	0	0	1	1	1	0	0	0	0	0	0	1	0	4
pseudomonas_sp_ch409	0	0	0	0	1	1	1	0	0	0	0	0	0	1	0	4
pseudomonas_viridiflava_gca_900184295	0	0	0	0	1	1	1	0	0	0	0	0	0	1	0	4
pseudomonas_syringae_pv_coryli	0	0	0	0	1	1	1	0	0	1	0	0	0	0	0	4
pseudomonas_syringae_pv__coryli_str__ncppb_4273	0	0	0	0	1	1	1	0	0	1	0	0	0	0	0	4
pseudomonas_syringae_pv_avellanae_str_ispave013	0	0	0	0	1	1	1	0	0	1	0	0	0	0	0	4
pseudomonas_cerasi	0	0	0	0	1	1	1	0	0	1	0	0	0	0	0	4
pseudomonas_amygdali_pv_mori	0	0	0	0	1	1	1	0	0	0	0	0	0	0	1	4
pseudomonas_amygdali_pv_mori_str_301020	0	0	0	0	1	1	1	0	0	0	0	0	0	0	1	4
pseudomonas_stutzeri_gca_000952685	0	0	0	0	1	1	1	0	0	0	0	0	0	0	0	3
pseudomonas_sp__cmr5c	0	0	0	1	1	0	1	0	0	0	0	0	0	0	0	3
pseudomonas_fluorescens_gca_001020715	0	0	0	0	1	0	0	0	1	1	0	0	0	0	0	3
pseudomonas_sp__nfacc45	0	0	0	0	1	1	0	0	0	0	0	0	0	1	0	3
pseudomonas_palleroniana	0	0	0	0	0	0	0	1	1	1	0	0	0	0	0	3
pseudomonas_costantinii	0	0	0	0	0	0	0	1	1	1	0	0	0	0	0	3
pseudomonas_costantinii_gca_900105935	0	0	0	0	0	0	0	1	1	1	0	0	0	0	0	3
pseudomonas_sp__lamo17wk12_gca_000514375	0	0	0	0	1	1	1	0	0	0	0	0	0	0	0	3
pseudomonas_sp__lamo17wk12_gca_900177315	0	0	0	0	1	1	1	0	0	0	0	0	0	0	0	3
pseudomonas_sp__nfacc25	0	0	0	0	1	1	1	0	0	0	0	0	0	0	0	3
pseudomonas_sp__nfacc42_2	0	0	0	0	1	1	1	0	0	0	0	0	0	0	0	3
pseudomonas_sp__cbz_4	0	0	0	0	1	1	1	0	0	0	0	0	0	0	0	3
pseudomonas_viridiflava_gca_001305955	0	0	0	0	1	1	0	0	0	0	0	0	0	1	0	3
pseudomonas_syringae_pv_ribicola	0	0	0	0	1	0	1	0	0	0	0	0	0	1	0	3
pseudomonas_syringae_pv_primulae	0	0	0	0	1	1	1	0	0	0	0	0	0	0	0	3
pseudomonas_marginalis_icmp_11289	0	0	0	0	1	1	0	0	0	0	0	0	0	1	0	3
pseudomonas_syringae_cc1417	0	0	0	0	1	1	1	0	0	0	0	0	0	0	0	3
pseudomonas_syringae_cc1524	0	0	0	0	1	1	1	0	0	0	0	0	0	0	0	3
pseudomonas_syringae_pv__papulans_gca_001535905	0	0	0	1	0	0	0	1	0	0	0	0	0	0	1	3
pseudomonas_syringae_pv__papulans	0	0	0	1	0	0	0	1	0	0	0	0	0	0	1	3
pseudomonas_syringae_pv_papulans	0	0	0	1	0	0	0	1	0	0	0	0	0	0	1	3
pseudomonas_punonensis	0	0	0	0	1	1	1	0	0	0	0	0	0	0	0	3
pseudomonas_aeruginosa_gca_000793905	0	0	0	0	1	1	1	0	0	0	0	0	0	0	0	3
pseudomonas_aeruginosa_gca_000790085	0	0	0	0	1	1	1	0	0	0	0	0	0	0	0	3
pseudomonas_aeruginosa_str__c_1426	0	0	0	0	1	1	1	0	0	0	0	0	0	0	0	3
pseudomonas_aeruginosa_gca_001516105	0	0	0	0	1	1	1	0	0	0	0	0	0	0	0	3
pseudomonas_aeruginosa_gca_000791125	0	0	0	0	1	1	1	0	0	0	0	0	0	0	0	3
pseudomonas_aeruginosa_gca_000791495	0	0	0	0	1	1	1	0	0	0	0	0	0	0	0	3
pseudomonas_aeruginosa_gca_000789755	0	0	0	0	1	1	1	0	0	0	0	0	0	0	0	3
_pseudomonas_syringae_pv_tomato_str_dc3000	0	0	0	0	0	0	0	0	0	0	0	1	0	0	1	2
pseudomonas_sp__nfacc39_1	0	0	0	0	1	1	0	0	0	0	0	0	0	0	0	2
pseudomonas_frederiksbergensis	0	0	0	0	1	1	0	0	0	0	0	0	0	0	0	2
pseudomonas_tolaasii_6264	0	0	0	0	0	0	0	0	1	1	0	0	0	0	0	2
pseudomonas_tolaasii_pms117	0	0	0	0	0	0	0	0	1	1	0	0	0	0	0	2
pseudomonas_tolaasii	0	0	0	0	0	0	0	0	1	1	0	0	0	0	0	2
pseudomonas_fluorescens_gca_001541845	0	0	0	0	0	0	0	0	1	1	0	0	0	0	0	2
pseudomonas_salomonii	0	0	0	0	0	0	0	0	1	1	0	0	0	0	0	2
pseudomonas_salomonii_gca_900107155	0	0	0	0	0	0	0	0	1	1	0	0	0	0	0	2
pseudomonas_sp_58_r_3	0	0	0	0	0	0	0	0	1	1	0	0	0	0	0	2
pseudomonas_umsongensis	0	0	0	0	0	0	0	0	0	0	0	1	1	0	0	2
pseudomonas_umsongensis_gca_900105285	0	0	0	0	0	0	0	0	0	0	0	1	1	0	0	2
pseudomonas_sp_g5_2012_	0	0	0	0	0	0	0	0	0	0	0	1	1	0	0	2
pseudomonas_sp_gm49	0	0	0	0	1	1	0	0	0	0	0	0	0	0	0	2
pseudomonas_coronafaciens_pv_porri_gca_001275735	0	0	0	0	0	0	0	0	0	0	0	1	0	0	1	2
pseudomonas_coronafaciens_pv_zizaniae	0	0	0	0	0	0	0	0	0	0	0	1	0	0	1	2
pseudomonas_syringae_pv_maculicola_str_es4326	0	0	0	0	0	0	0	0	0	0	0	1	0	0	1	2
pseudomonas_syringae_pv_maculicola_gca_001293575	0	0	0	0	0	0	0	0	0	0	0	1	0	0	1	2
pseudomonas_cannabina_gca_900100365	0	0	0	0	0	0	0	0	0	0	0	1	0	0	1	2
pseudomonas_cannabina	0	0	0	0	0	0	0	0	0	0	0	1	0	0	1	2
pseudomonas_amygdali_pv_ulmi	0	0	0	0	0	0	0	0	0	0	0	1	0	0	1	2
pseudomonas_amygdali_pv_ulmi_gca_001535915	0	0	0	0	0	0	0	0	0	0	0	1	0	0	1	2
pseudomonas_amygdali_pv_hibisci	0	0	0	0	1	0	1	0	0	0	0	0	0	0	0	2
pseudomonas_amygdali_pv_aesculi	0	0	0	0	0	0	0	0	0	0	0	1	0	0	1	2
pseudomonas_amygdali_pv_aesculi_str_0893_23	0	0	0	0	0	0	0	0	0	0	0	1	0	0	1	2
pseudomonas_amygdali_pv__aesculi_gca_001538045	0	0	0	0	0	0	0	0	0	0	0	1	0	0	1	2
pseudomonas_amygdali_pv__aesculi	0	0	0	0	0	0	0	0	0	0	0	1	0	0	1	2
pseudomonas_amygdali_pv__aesculi_str__ncppb_3681	0	0	0	0	0	0	0	0	0	0	0	1	0	0	1	2
pseudomonas_amygdali_pv__aesculi_gca_001537965	0	0	0	0	0	0	0	0	0	0	0	1	0	0	1	2
pseudomonas_amygdali_pv__aesculi_gca_001537985	0	0	0	0	0	0	0	0	0	0	0	1	0	0	1	2
pseudomonas_amygdali_pv__aesculi_gca_001538085	0	0	0	0	0	0	0	0	0	0	0	1	0	0	1	2
pseudomonas_amygdali_pv__aesculi_str__2250	0	0	0	0	0	0	0	0	0	0	0	1	0	0	1	2
pseudomonas_amygdali_pv__aesculi_gca_001538185	0	0	0	0	0	0	0	0	0	0	0	1	0	0	1	2
pseudomonas_syringae_pv_castaneae	0	0	0	0	0	0	0	0	1	0	1	0	0	0	0	2
pseudomonas_syringae_pv_actinidiae_icmp_19071	0	0	0	0	0	0	0	0	0	0	0	1	0	0	1	2
pseudomonas_syringae_pv_actinidiae_icmp_19072	0	0	0	0	0	0	0	0	0	0	0	1	0	0	1	2
pseudomonas_syringae_pv__actinidiae_gca_002111865	0	0	0	0	0	0	0	0	0	0	0	1	0	0	1	2
pseudomonas_syringae_pv_actinidiae_icmp_19073	0	0	0	0	0	0	0	0	0	0	0	1	0	0	1	2
pseudomonas_syringae_pv_tomato_gca_001518465	0	0	0	0	0	0	0	0	0	0	0	1	0	0	1	2
pseudomonas_syringae_pv_maculicola	0	0	0	0	0	0	0	0	0	0	0	1	0	0	1	2
pseudomonas_syringae_pv_persicae	0	0	0	0	0	0	0	0	0	0	0	1	0	0	1	2
pseudomonas_syringae_pv_tomato_gca_001401135	0	0	0	0	0	0	0	0	0	0	0	1	0	0	1	2
pseudomonas_syringae_pv_maculicola_gca_001293855	0	0	0	0	0	0	0	0	0	0	0	1	0	0	1	2
pseudomonas_syringae_pv_spinaceae	0	0	0	0	0	0	0	0	0	0	0	1	0	0	1	2
pseudomonas_syringae_pv_berberidis	0	0	0	0	0	0	0	0	0	0	0	1	0	0	1	2
pseudomonas_japonica_nbrc_103040_=_dsm_22348	0	0	0	0	1	1	0	0	0	0	0	0	0	0	0	2
pseudomonas_japonica	0	0	0	0	1	1	0	0	0	0	0	0	0	0	0	2
pseudomonas_aeruginosa_gca_000791765	0	0	0	1	1	0	0	0	0	0	0	0	0	0	0	2
pseudomonas_aeruginosa_gca_001374075	0	0	0	1	1	0	0	0	0	0	0	0	0	0	0	2
pseudomonas_aeruginosa_gca_001374375	0	0	0	1	1	0	0	0	0	0	0	0	0	0	0	2
pseudomonas_aeruginosa_gca_001453315	0	0	0	0	1	1	0	0	0	0	0	0	0	0	0	2
